# Insight into the ecology of vaginal bacteria through integrative analyses of metagenomic and metatranscriptomic data

**DOI:** 10.1101/2021.06.17.448822

**Authors:** M. T. France, L. Fu, L. Rutt, H. Yang, M. Humphrys, S. Narina, P. Gajer, B. Ma, L. J. Forney, J. Ravel

**Affiliations:** Institute for Genome Sciences and Department of Microbiology and Immunology, University of Maryland School of Medicine, Baltimore, MD USA; Institute for Bioinformatics and Evolutionary Studies and Department of Biology, University of Idaho, Moscow, ID USA

**Keywords:** Vaginal microbiome, microbial ecology, metatranscriptome, metagenome, host-microbe interactions

## Abstract

Vaginal bacterial communities dominated by *Lactobacillus* species are associated with a reduced risk to various adverse health outcomes. However, somewhat unexpectedly many healthy women have microbiota that are not dominated by lactobacilli. To determine the factors that drive vaginal community composition we characterized the genetic composition and transcriptional activities of vaginal microbiota in healthy women. We demonstrated that the abundance of a species is not always indicative of its transcriptional activity and that impending changes in community composition can be predicted from metatranscriptomic data. Functional comparisons highlight differences in the metabolic activities of these communities, notably in their degradation of host-produced mucin but not glycogen. Degradation of mucin by communities not dominated by *Lactobacillus* may play a role in their association with adverse health outcomes. Finally, we show that the transcriptional activities of *L. crispatus, L. iners*, and *G. vaginalis* vary with the taxonomic composition of the communities in which they reside. Notably, *L. iners* and *G. vaginalis* both demonstrated lower expression of their cholesterol-dependent cytolysins when co-resident with *Lactobacillus* spp. and higher expression when co-resident with other facultative and obligate anaerobes. The pathogenic potential of these species may depend on the communities in which they reside and thus could be modulated by interventional strategies. Our results provide insight to the functional ecology of vaginal microbiota and reveal strategies for management of these ecosystems.
