## Supplemental Table 3 for "Insight into the ecology of vaginal bacteria through integrative analyses of metagenomic and metatranscriptomic data"

### Sheet: Lcrispatus_sCCA_Taxa
Taxa	LoadingFactor
Lactobacillus_crispatus	0
Gardnerella_vaginalis	-0.316228
Lactobacillus_iners	0
Lactobacillus_gasseri	0
Lactobacillus_jensenii	0
Atopobium_vaginae	-0.948683
Streptococcus_anginosus	0
BVAB1	0
Prevotella_bivia	0
Prevotella_amnii	0
Bifidobacterium_breve	0
Mobiluncus_mulieris	0
Prevotella_timonensis	0
Megasphaera_genomosp.	0
Peptostreptococcus_anaerobius	0
Streptococcus_agalactiae	0
Porphyromonas_uenonis	0
Prevotella_buccalis	0
Finegoldia_magna	0
Prevotella_sp.	0
Corynebacterium_amycolatum	0
Mageeibacillus_indolicus	0
Peptoniphilus_harei	0
Sneathia_amnii	0
Staphylococcus_lugdunensis	0
Prevotella_disiens	0
Prevotella_corporis	0
Lactobacillus_kefiranofaciens	0
Sneathia_sanguinegens	0
Anaerococcus_lactolyticus	0
Staphylococcus_epidermidis	0
Enterococcus_faecalis	0
Corynebacterium_striatum	0
Bifidobacterium_longum	0
Corynebacterium_pseudogenitalium	0
Anaerococcus_tetradius	0
Propionimicrobium_lymphophilum	0
Ruminococcus_lactaris	0
Clostridiales_Family	0
Mobiluncus_curtisii	0

### Sheet: Lcrispatus_sCCA_VOG
VOG	Product	LoadingFactor
58986	Surface layer protein	-0.418884
singleton_274575		-0.349766
jaccard_24418	GlpR sugar metabolism repressor	-0.283351
singleton_73142	L-ascorbate metabolism protein UlaG, beta-lactamase superfamily, Vit C utilization	-0.275036
jaccard_22001	RuvB helicase	-0.140983
jaccard_136183	Asp23 alkaline shock protein	-0.131196
singleton_36667	Haloacid dehydrogenase	-0.125639
jaccard_50166	magnesium and cobalt transport protein CorA	-0.118562
17022	short-chain alcohol dehydrogenase family fabG	-0.0745481
singleton_263000		-0.0450084
jaccard_233760	Central glycolytic genes regulator	-0.035803
jaccard_29877	Lipase	-0.035553
singleton_328955	Death on curing protein	-0.0308534
singleton_11691		-0.0305189
jaccard_109670	Unknown function	-0.0220184
jaccard_233566	Deoxyuridine 5'-triphosphate nucleotidohydrolase	-0.0203856
10321	mevalonate kinase	-0.0118486
jaccard_278923	SigL modulation protein, ribosome hiberation activator	-0.00858419
jaccard_15093	50S ribosomal protein L19	-0.00750067
jaccard_290248	hypothetical protein	0.00552922
jaccard_127310	putative ABC transporter ATP-binding protein/MT1014	0.00904981
singleton_91546		0.0193895
jaccard_232997	hypothetical protein	0.0266824
singleton_71202		0.0363303
jaccard_457015		0.0432379
jaccard_194856	hypothetical protein	0.0513615
jaccard_80563	Membrane-bound protein LytR	0.0529827
jaccard_462629	Ribose operon repressor	0.0753049
jaccard_150830	Glutamine synthetase	0.0794026
singleton_28550	Carboxylesterase NlhH	0.0795583
jaccard_8384	Transcriptional repressor NrdR	0.0809741
singleton_2895	transcriptional regulator%2C y4mF family	0.092786
jaccard_437738	Prokaryotic DNA binding proteins	0.100117
jaccard_26242	Phosphate transport system permease protein PstA	0.114637
jaccard_324266	RNA binding protein CvfB	0.179225
6003	pyridoxamine kinase vit b6	0.185862
jaccard_49002	Heat shock protein 70/ dnaK	0.228334
jaccard_403239	Tyrosine-protein kinase YwqD/ chromosome partitioning	0.230524
jaccard_15436	Amino acid transporter	0.245645
19056	Lactose operon repressor purR operon repressor	0.258867
jaccard_15047	Carboxylesterase NlhH	0.316836

### Sheet: Liners_sCCA_Taxa
Taxa	LoadingFactor
Lactobacillus_crispatus	0
Gardnerella_vaginalis	0.121646
Lactobacillus_iners	0
Lactobacillus_gasseri	0
Lactobacillus_jensenii	-0.3056
Atopobium_vaginae	0.360501
Streptococcus_anginosus	0
BVAB1	0
Prevotella_bivia	0
Prevotella_amnii	0.606601
Bifidobacterium_breve	0
Mobiluncus_mulieris	0
Prevotella_timonensis	0.275542
Megasphaera_genomosp.	0.493307
Peptostreptococcus_anaerobius	0
Streptococcus_agalactiae	0
Porphyromonas_uenonis	0
Prevotella_buccalis	0.00937904
Finegoldia_magna	-0.0923035
Prevotella_sp.	0.256779
Corynebacterium_amycolatum	0
Mageeibacillus_indolicus	0.00816345
Peptoniphilus_harei	0
Sneathia_amnii	0
Staphylococcus_lugdunensis	0
Prevotella_disiens	0
Prevotella_corporis	0
Lactobacillus_kefiranofaciens	0
Sneathia_sanguinegens	0
Anaerococcus_lactolyticus	0
Staphylococcus_epidermidis	0
Enterococcus_faecalis	0
Corynebacterium_striatum	0
Bifidobacterium_longum	0
Corynebacterium_pseudogenitalium	0
Anaerococcus_tetradius	0
Propionimicrobium_lymphophilum	0
Ruminococcus_lactaris	0
Clostridiales_Family	0
Mobiluncus_curtisii	0

### Sheet: Liners_sCCA_VOG
VOG	Product	LoadingFactor
jaccard_19308	PTS system mannose-specific EIIC component	0.355023
singleton_132343	Mannose transport	0.302271
jaccard_430652	Thiol-activated cytolysin	0.209321
jaccard_198574		0.20066
jaccard_94206	RNAP delta factor	0.186949
jaccard_63669	PTS system galactitol-specific EIIC component	0.173162
jaccard_11094		0.171432
48319		0.157419
singleton_341109		0.156494
jaccard_429427	replication protein	0.155412
jaccard_243568	phage head morphogenesis protein%2C SPP1 gp7 family	0.143509
jaccard_7249	Galactose-6-phosphate isomerase subunit LacB	0.127309
singleton_346662		0.114151
singleton_260067		0.114003
singleton_111487	putative HTH-type transcriptional regulator	0.112584
singleton_101587	ABC-type transporter ATP-binding protein EcsA	0.106476
jaccard_508912	hypothetical protein	0.096176
singleton_77366		0.093218
4787	PTS system galactitol-specific EIIC component	0.0902741
singleton_213890		0.0871466
jaccard_246981	Glucosamine kinase GspK	0.0845932
singleton_267955	CRISPR type I-E/ECOLI-associated protein CasA/Cse1	0.0808626
singleton_61832	Xanthine permease XanP	0.0739271
jaccard_13071	Galactose-6-phosphate isomerase subunit LacA	0.0710996
jaccard_280932	Bicarbonate transport ATP-binding protein CmpD	0.0653323
jaccard_221428	Non-specific ribonucleoside hydrolase RihC	0.0647632
jaccard_406900	Putative beta-lactamase HcpC precursor	0.0646446
jaccard_90463	Guanine deaminase	0.0644351
jaccard_44490	hypothetical protein	0.0630761
jaccard_61462		0.0606439
singleton_309970		0.058719
jaccard_96611	hypothetical protein	0.0584524
singleton_142082		0.0555118
jaccard_76098		0.0551828
jaccard_91097	product=Deoxyuridine 5'-triphosphate nucleotidohydrolase	0.0535851
jaccard_259600	TM2 domain protein	0.0511724
singleton_14463	hypothetical protein	0.0502778
singleton_231979		0.0478283
jaccard_15093	50S ribosomal protein L19	0.044501
singleton_344070	Mucin Binding protein	0.0418098
jaccard_191786	hypothetical protein	0.0332768
jaccard_336771	50S ribosomal protein L13	0.0328115
jaccard_90971	HTH-type transcriptional repressor YtrA	0.0280835
singleton_1870		0.0253718
jaccard_106195	Phosphotransferase system%2C galactitol-specific IIB component	0.0220631
singleton_155063		0.0208526
36704	hypothetical protein	0.0170103
5745	EIICBA-Mtl	0.0163987
43062	Daunorubicin/doxorubicin resistance ATP-binding protein DrrA	0.0162419
jaccard_364348	PTS-dependent dihydroxyacetone kinase%2C dihydroxyacetone-binding subunit DhaK	0.0146655
jaccard_7570	DNA-binding protein HU	0.0132816
jaccard_205432		0.00819865
jaccard_212233	Glutamine transport ATP-binding protein GlnQ	0.000586199
jaccard_78299		-0.00429021
singleton_303959	hypothetical protein	-0.00862249
jaccard_47778	Alpha-hemolysin translocation ATP-binding protein HlyB	-0.0117001
singleton_123437		-0.012039
singleton_78784	Acetate kinase	-0.0137088
jaccard_106755	HSP-70 cofactor	-0.0147132
jaccard_470467		-0.0147196
jaccard_335495	Protein involved in sex pheromone biosynthesis	-0.0147707
singleton_229814	putative hydrolase YxeP	-0.016631
singleton_300919		-0.0191625
singleton_2380		-0.0194749
31107	hypothetical protein	-0.0200926
jaccard_241450		-0.0202023
jaccard_101871	3-hydroxy-3-methylglutaryl-coenzyme A reductase	-0.0206812
jaccard_121085	MurE/MurF	-0.0212784
jaccard_43602	Phosphoglycerate kinase	-0.0225894
jaccard_14570	Pyruvate kinase	-0.0232115
singleton_80566	DNA mismatch repair protein MutL	-0.0234781
singleton_313383	Phosphoglucomutase	-0.0288132
jaccard_167218		-0.0291363
jaccard_261076	Zinc metalloprotease RasP	-0.0303307
singleton_365318	D-inositol 3-phosphate glycosyltransferase	-0.0319695
singleton_194524		-0.031991
singleton_212225		-0.0337651
singleton_206775	recombination and DNA strand exchange inhibitor protein	-0.0354769
jaccard_240379	MutS2 protein	-0.0364366
jaccard_353375	RodZ	-0.0381594
singleton_327129	Peptide chain release factor 2	-0.0422812
singleton_42890	Carbamoyl-phosphate synthase large chain	-0.0431946
jaccard_191144	Big6 domain containing	-0.0440468
singleton_291911	DNA polymerase III subunit delta	-0.0458185
jaccard_1804	50S ribosomal protein L23	-0.0461938
singleton_155906	Replicative DNA helicase	-0.046538
59789	Energy-coupling factor transporter ATP-binding protein EcfA2	-0.0483015
singleton_179306	Recombination protein RecR	-0.0489092
singleton_214960	Beta lactamase	-0.0534557
singleton_90219	ABC transporter	-0.0547971
jaccard_132298	cytidine deaminase	-0.0550835
jaccard_175185	NH(3)-dependent NAD(+) synthetase	-0.0665322
singleton_324886		-0.069662
jaccard_134023	30S ribosomal protein S8	-0.0734612
singleton_108953		-0.0750812
jaccard_387772	Carbamoyl-phosphate synthase small chain	-0.0786406
singleton_312358	Aspartate--tRNA ligase	-0.0805972
singleton_304092	YycH protein	-0.0830051
jaccard_105726		-0.0919954
10825	Methionine--tRNA ligase	-0.0967469
singleton_73366	Single-stranded-DNA-specific exonuclease RecJ	-0.0968945
singleton_50922		-0.100121
jaccard_188869	Ribonucleoside-diphosphate reductase subunit beta nrdF2	-0.104079
jaccard_299687	Aldose epimerase/galactose mutarotase	-0.122238
singleton_220824	Ribonucleoside-diphosphate reductase subunit beta nrdF2	-0.125816
44887	Folate ECF transporter S component FolT	-0.127876
jaccard_538542	Lipoprotein signal peptidase	-0.12824
jaccard_87585	Formate--tetrahydrofolate ligase 1	-0.133429
jaccard_369585	Membrane lipoprotein	-0.149543
singleton_371980	Potassium/H+ importer / seconard domain	-0.191375
jaccard_64009	Galactose/methyl galactoside import ATP-binding protein MglA	-0.24382

### Sheet: Gardnerella_sCCA_Taxa
Taxa	LoadingFactor
Lactobacillus_crispatus	0.532996
Gardnerella_vaginalis	0
Lactobacillus_iners	0
Lactobacillus_gasseri	0.251128
Lactobacillus_jensenii	0.534572
Atopobium_vaginae	0
Streptococcus_anginosus	0
BVAB1	0
Prevotella_bivia	0
Prevotella_amnii	-0.0114152
Bifidobacterium_breve	0
Mobiluncus_mulieris	0
Prevotella_timonensis	-0.0409418
Megasphaera_genomosp.	-0.583219
Peptostreptococcus_anaerobius	0
Streptococcus_agalactiae	0
Porphyromonas_uenonis	0
Prevotella_buccalis	0
Finegoldia_magna	0
Prevotella_sp.	0
Corynebacterium_amycolatum	0
Mageeibacillus_indolicus	-0.0445481
Peptoniphilus_harei	0
Sneathia_amnii	0
Staphylococcus_lugdunensis	0
Prevotella_disiens	0
Prevotella_corporis	0
Lactobacillus_kefiranofaciens	0
Sneathia_sanguinegens	0
Anaerococcus_lactolyticus	0
Staphylococcus_epidermidis	0.100923
Enterococcus_faecalis	0
Corynebacterium_striatum	0
Bifidobacterium_longum	0
Corynebacterium_pseudogenitalium	0.113851
Anaerococcus_tetradius	0
Propionimicrobium_lymphophilum	0
Ruminococcus_lactaris	0
Clostridiales_Family	0
Mobiluncus_curtisii	0

### Sheet: Gardnerella_sCCA_VOG
VOG	Product	LoadingFactor
singleton_131018		0.242489
singleton_87756	C protein alpha-antigen precursor	0.241623
jaccard_35747	hypothetical protein	0.234347
jaccard_118808	C protein alpha-antigen precursor	0.205875
jaccard_55198	Heat shock protein 70	0.180278
jaccard_353784	hypothetical protein	0.165891
singleton_149588		0.161028
jaccard_44437	Alkyl hydroperoxide reductase subunit C	0.144696
jaccard_28061		0.143111
jaccard_12573	Pyruvate kinase	0.140423
singleton_222720		0.13444
jaccard_701	Stress protein H5	0.13081
jaccard_19995		0.125942
47405	Internalin-A precursor	0.125756
jaccard_253537	hypothetical protein	0.116914
60493	conjugal transfer relaxase TraA	0.11108
singleton_330699	Maltose/maltodextrin-binding protein precursor	0.104942
jaccard_23603	Formate--tetrahydrofolate ligase	0.101599
58150	hypothetical protein	0.0944035
jaccard_125270	tRNA 2'-O-methylase	0.0931315
jaccard_28144	HSP-70 cofactor	0.085784
jaccard_29269	ATP synthase subunit alpha	0.0846576
jaccard_240226		0.0742583
jaccard_20061	Transaldolase	0.0711583
jaccard_659	Tromp-1	0.067158
singleton_281931		0.0654975
jaccard_17275	L-arabinose transport system permease protein AraQ	0.0573702
singleton_318406		0.0569661
jaccard_280255	Nicotinamide nucleotide repair protein	0.0569521
jaccard_14509	Pseudouridine kinase	0.0563374
jaccard_45497	Mannosylglycerate hydrolase	0.0446839
36208	UDP-N-acetylmuramate--L-alanine ligase	0.0443088
jaccard_3147	ATP synthase subunit beta	0.040436
jaccard_16070	Methionyl-tRNA formyltransferase	0.0371529
jaccard_2129	tRNA guanosine-2'-O-methyltransferase	0.0343686
singleton_192878		0.0337967
jaccard_20060	Uracil phosphoribosyltransferase	0.0271706
singleton_122972	C protein alpha-antigen precursor	0.0247695
singleton_22723		0.0230226
jaccard_111224	Maltose transport system permease protein MalF	0.0225017
jaccard_20624	Pyrimidine-specific ribonucleoside hydrolase RihB	0.0205694
jaccard_64888		0.0181758
jaccard_12773	Pullulanase precursor	0.0178592
jaccard_24028	50S ribosomal protein L16	0.0132255
jaccard_6938	Phosphorylated carbohydrates phosphatase	0.0127071
jaccard_180407	repeat	0.0123576
jaccard_37558	Lactose operon repressor	0.0118488
jaccard_28733	Putative heat shock protein HspR	0.0101484
jaccard_25263	Pullulanase precursor	0.00922327
jaccard_297713	C protein alpha-antigen precursor	0.00909436
jaccard_8442	Fimbrial subunit type 1 precursor	0.00767345
jaccard_31761	FeS cluster assembly protein SufB	0.00757596
jaccard_80937	F0F1 ATP synthase subunit C	0.00532749
26834	putative lipase	0.00378023
26766	tRNA pseudouridine synthase B	0.00262621
jaccard_81527	TraX protein	0.000777325
jaccard_13561	L-2-hydroxyisocaproate dehydrogenase	0.000139163
jaccard_14871	hypothetical protein	-8.26e-05
jaccard_208405	hypothetical protein	-0.00046054
jaccard_96037	hypothetical protein	-0.000478723
63688	Exodeoxyribonuclease	-0.000481739
jaccard_197391	Allantoin transport protein	-0.000645922
singleton_338168	hypothetical protein	-0.00105346
11017	putative HTH-type transcriptional regulator YurK	-0.00173897
22022	Phosphate import ATP-binding protein PstB	-0.00221643
jaccard_83691	pheromone autoinducer 2 transporter	-0.00257415
6385	Acyl-CoA cholesterol acyltransferase	-0.00259766
jaccard_6044	Elongation factor Ts	-0.00299671
jaccard_278232		-0.00300988
jaccard_67357	hypothetical protein	-0.00309439
jaccard_58601		-0.00328321
60700		-0.00348848
jaccard_23679	Aminopeptidase C	-0.00357088
jaccard_14146	hypothetical protein	-0.00384864
jaccard_6916	tRNA (guanine-N(1)-)-methyltransferase	-0.00389654
jaccard_61982	hypothetical protein	-0.00397556
jaccard_6798	ATP-dependent DNA helicase UvrD1	-0.00436256
jaccard_29584	DivIVA domain protein	-0.00467543
singleton_153598	putative bifunctional UDP-N-acetylmuramoylalanyl-D-glutamate--2%2C6-diaminopimelate ligase/UDP-N-acetylmuramoyl-tripeptide:D-alanyl-D-alanine ligase	-0.00475955
4527	Glutamine amidotransferase subunit PdxT	-0.00491654
jaccard_58068	Pullulanase precursor	-0.006509
jaccard_52790	Glycogen debranching enzyme	-0.00714243
singleton_47189		-0.00723528
jaccard_23936	Copper-sensitive operon repressor	-0.00794834
jaccard_2181	Aspartokinase	-0.00861663
jaccard_1377		-0.00897954
jaccard_51160	Inorganic pyrophosphatase	-0.00955412
jaccard_21144	Phosphate transport system permease protein PstA	-0.0100686
jaccard_42170	hypothetical protein	-0.0113707
4276	maltose ABC transporter periplasmic protein	-0.0125423
62655	Inner membrane amino-acid ABC transporter permease protein YecS	-0.0131719
jaccard_26929	Aspartate-semialdehyde dehydrogenase	-0.0132407
jaccard_12658	hypothetical protein	-0.013399
jaccard_30495	General stress protein CTC	-0.0147055
33785	Adenylosuccinate lyase	-0.0148315
jaccard_103771	Aspartyl/glutamyl-tRNA(Asn/Gln) amidotransferase subunit C	-0.0151059
singleton_61724		-0.0154093
jaccard_109899	hypothetical protein	-0.0162301
31170	phage major capsid protein%2C HK97 family	-0.0164894
jaccard_14944	Bifunctional (p)ppGpp synthase/hydrolase relA	-0.0170545
singleton_67381		-0.0171273
42612	Maf-like protein YceF	-0.0171481
jaccard_13442	hypothetical protein	-0.0177393
jaccard_17565	Ribosome-binding factor A	-0.0178031
jaccard_39901	hypothetical protein	-0.018202
jaccard_4053	putative ABC transporter ATP-binding proteinc/MT2552	-0.0183375
17901	5'-methylthioadenosine/S-adenosylhomocysteine nucleosidase	-0.0185231
singleton_8403		-0.0186045
jaccard_61279		-0.0218868
jaccard_54191	Sulfate starvation-induced protein 7	-0.0221585
jaccard_150047		-0.0225703
59719	hypothetical protein	-0.022946
jaccard_18212	hypothetical protein	-0.0232088
jaccard_11019	putative ABC transporter ATP-binding protein	-0.0233601
jaccard_33613	Ribosomal RNA small subunit methyltransferase D	-0.0252331
jaccard_35444	2%2C3-bisphosphoglycerate-dependent phosphoglycerate mutase	-0.0267147
36815	Diacylglycerol kinase	-0.0275848
jaccard_16347	phage portal protein%2C HK97 family	-0.0279637
jaccard_108356	Acyltransferase family protein	-0.0300127
jaccard_38676	hypothetical protein	-0.0308729
singleton_238052	hypothetical protein	-0.0308817
singleton_186143	Recombination protein N	-0.0308993
jaccard_44137	hypothetical protein	-0.0339548
jaccard_121804	type I restriction-modification system%2C M subunit	-0.0345253
jaccard_6518	Nicotinate-nucleotide adenylyltransferase	-0.0356503
jaccard_6482	Lactose phosphotransferase system repressor	-0.035656
jaccard_88945	phage major tail protein%2C phi13 family	-0.0365744
jaccard_45018	ABC transporter glutamine-binding protein GlnH precursor	-0.0370086
jaccard_25684	Adenylosuccinate synthetase	-0.0374859
jaccard_109942	hypothetical protein	-0.0407195
jaccard_55876	GtrA-like protein	-0.0410107
jaccard_213524	Ribose transport system permease protein RbsC	-0.0425955
jaccard_9657	putative methyltransferase	-0.0430724
singleton_289399	hypothetical protein	-0.0440255
jaccard_3763		-0.045744
jaccard_136731	ATP-dependent Clp protease proteolytic subunit 1	-0.0468904
jaccard_68427	Phage-related minor tail protein	-0.0475928
jaccard_153941	Signal-transduction histidine kinase senX3	-0.0481253
singleton_140444		-0.0482539
jaccard_7730	Transcript cleavage factor GreA	-0.0487618
jaccard_99638	Undecaprenyl-phosphate 4-deoxy-4-formamido-L-arabinose transferase	-0.0500367
jaccard_253924	hypothetical protein	-0.0510033
jaccard_17127	Inner membrane transporter RhtA	-0.0524284
singleton_287347		-0.0526086
jaccard_42694	Tyrosine recombinase XerD	-0.0551218
jaccard_60761	putative D%2CD-dipeptide-binding periplasmic protein DdpA precursor	-0.0552735
jaccard_110902	addiction module antitoxin%2C RelB/DinJ family	-0.0564663
jaccard_711	Putative CDP-diacylglycerol--glycerol-3-phosphate 3-phosphatidyl-transferase 2	-0.0580859
jaccard_26229	hypothetical protein	-0.0616108
29531	Rhomboid protease GluP	-0.0620619
singleton_126725		-0.0622047
jaccard_113854	Stage 0 sporulation protein KC	-0.0627191
jaccard_57346	ABC transporter permease YtrF precursor	-0.0629885
jaccard_266793	PGAP1-like protein	-0.06422
54393	UDP-N-acetylmuramoyl-L-alanyl-D-glutamate synthetase	-0.0643487
jaccard_6385	putative tRNA-dihydrouridine synthase	-0.0648799
49897	Energy-coupling factor transporter transmembrane protein EcfT	-0.0655258
jaccard_110559		-0.0659214
14001	Octopine permease ATP-binding protein P	-0.0660327
jaccard_52695	Tyrosine recombinase XerD	-0.0664729
singleton_326187		-0.0708999
singleton_62235		-0.0745777
jaccard_909	Threonine synthase	-0.0768383
jaccard_197875	Transposon Tn3 resolvase	-0.0784276
11804	hypothetical protein	-0.0853282
41203	HTH-type transcriptional regulator ImmR	-0.0888881
jaccard_22987	Stage 0 sporulation protein KA	-0.0901207
26134	Phage terminase-like protein%2C large subunit	-0.090788
jaccard_4462	Thiol-activated cytolysin	-0.0918489
singleton_158256	hypothetical protein	-0.0952102
jaccard_25460	hypothetical protein	-0.0964612
4795	Holliday junction ATP-dependent DNA helicase RuvA	-0.0969351
jaccard_4987	Neutral endopeptidase	-0.0970674
jaccard_32964	G5 domain protein	-0.098937
jaccard_43	Adenosine monophosphate-protein transferase	-0.103042
jaccard_4675	hypothetical protein	-0.112442
jaccard_2755	hypothetical protein	-0.112548
4500	Dihydroorotate oxidase B%2C electron transfer subunit	-0.113755
jaccard_8946	Sodium/proton antiporter NhaA	-0.114826
63079	Cadmium%2C cobalt and zinc/H(+)-K(+) antiporter	-0.116628
jaccard_4736	putative protein containing a divergent version of the methyl-accepting chemotaxis-like domain protein	-0.135257
jaccard_25673	UGMP family protein	-0.136092
jaccard_69131	putative membrane protein	-0.14335
jaccard_36913	Sporulation initiation inhibitor protein soj	-0.194686
38493	ABC-type transport system involved in multi-copper enzyme maturation%2C permease component	-0.213711
